# A rigorous and versatile statistical test for correlations between time series

**DOI:** 10.1101/2022.01.25.477698

**Authors:** Alex E. Yuan, Wenying Shou

**Author notes:** (AY); (WS).

## Abstract

In disciplines from biology to climate science, a routine task is to compute a correlation between a pair of time series, and determine whether the correlation is statistically significant (i.e. unlikely under the null hypothesis that the time series are independent). This problem is challenging because time series typically exhibit autocorrelation, which cannot be properly analyzed with the standard iid-oriented statistical tests. Although there are well-known parametric tests for time series, these are designed for linear correlation statistics and thus not suitable for the increasingly popular nonlinear correlation statistics. Among nonparametric tests, the conditions that guarantee correct false positive rates are either restrictive or unclear. Here we describe the truncated time-shift (TTS) test, a nonparametric procedure to test for dependence between two time series. We prove that this test is valid as long as one of the time series is stationary, a minimally restrictive requirement among current tests. The TTS test is versatile because it can be used with any correlation statistic. Using synthetic data, we demonstrate that this test performs correctly even while other tests suffer high false positive rates. In simulation examples, simple guidelines for parameter choices allow high statistical power to be achieved with sufficient data. We apply the test to data sets from climatology, animal behavior and microbiome science, verifying previously discovered dependence relationships and detecting additional relationships.
