## Supplementary data files for "A rigorous and versatile statistical test for correlations between time series": 1_linear_process_tests.xlsx

### Sheet: cliff_etal_tests
Short description:
False positive rates of tests for linear correlation and mutual information from Cliff et al. (2021) benchmarked against the same ground-truth systems as in Fig 2.
Detailed description:
We used the tests provided by the authors at the GitHub repository: https://github.com/olivercliff/assessing-linear-dependence (commit hash 597d94f). We used the functions corrb and mvmi for linear correlation and mutual inforamation respectively. We set the parameter 'test' to 'modified', and left all other parameters at their default values. As in Fig 2, we used a significance cutoff of 0.05 an…
System name	System # (per convention of Fig 2)	FPR (linear correlation)	FPR (mutual info)
AR(1)	i	0.0503333	0.0508667
logistic map	ii	0.0486667	0.049
sine + sawtooth noise	iii	0.2702	0.2702
sine + intermit. corrupt.	iv	0.116867	0.116933
autocor. coinflips + noise	v	0.108333	0.108267
noise w periodic kurtosis	vi	0.0531333	0.0525333
FigzHugh Nagumo	vii	0.131733	0.131467
chaotic LV	viii	0.0656	0.0661333
random walk	ix	0.131933	0.131467
AR(1) + trend	x	0.818533	0.8122
