## Supplementary data files for "A rigorous and versatile statistical test for correlations between time series": 2_coupled_ar1.xlsx

### Sheet: vary_length
Varied parameter	Detection power
timeseries_length	parametric_Pearson_corr_test	IAAFT	stationary_bootstrap	twin	cyclic_permutation	naive_tts80	tts79	tts19
100	0.7955	0.7141	0.7261	0.605	0.6967			0.4164
125	0.8858	0.8107	0.8298	0.7331	0.8047			0.5571
150	0.9369	0.8841	0.8961	0.8368	0.8856			0.6697
175	0.9707	0.9375	0.9415	0.9039	0.937	0.1575	0.1102	0.773
200	0.9835	0.9605	0.9644	0.938	0.9633	0.4057	0.3138	0.8226
225	0.9923	0.9765	0.9807	0.9649	0.9792	0.6143	0.5074	0.8659
250	0.9958	0.9868	0.9894	0.979	0.988	0.7669	0.6713	0.8982
275	0.9983	0.9926	0.9937	0.9896	0.9938	0.8666	0.7931	0.9208
300	0.9988	0.9963	0.9969	0.9933	0.9965	0.9259	0.87	0.9355
325	0.9998	0.9983	0.9989	0.9962	0.9987	0.9592	0.9234	0.9481
350	0.9996	0.9982	0.9978	0.9971	0.9979	0.9773	0.951	0.9571
375	1	0.9992	0.9995	0.9994	0.9995	0.9883	0.9748	0.9656
400	1	0.9999	0.9998	0.9996	0.9999	0.9934	0.9847	0.9726

### Sheet: vary_rho_x
Varied parameter	Detection power
rho_x	parametric_Pearson_corr_test	IAAFT	stationary_bootstrap	twin	cyclic_permutation	naive_tts80	tts79	tts19
-0.8	0.9072	0.9585	0.9581	0.9433	0.9629	0.8689	0.797	0.8606
-0.6	0.9972	0.9975	0.9971	0.9951	0.9975	0.9758	0.9543	0.9659
-0.4	1	0.9998	0.9999	0.9991	1	0.9956	0.9885	0.9912
-0.2	1	0.9998	0.9998	0.9998	0.9997	0.9977	0.9938	0.9971
-2.22045e-16	1	0.9999	0.9999	0.9998	0.9999	0.9973	0.9931	0.9984
0.2	1	0.9999	1	0.9998	1	0.9972	0.9933	0.9959
0.4	0.9998	0.9995	0.9995	0.9994	0.9996	0.9927	0.9843	0.9711
0.6	0.9991	0.9961	0.9977	0.9948	0.9974	0.9726	0.94	0.7772
0.8	0.979	0.9525	0.963	0.943	0.9547	0.8226	0.6719	0.235

### Sheet: vary_rho_y
Varied parameter	Detection power
rho_y	parametric_Pearson_corr_test	IAAFT	stationary_bootstrap	twin	cyclic_permutation	naive_tts80	tts79	tts19
-0.8	1	1	1	1	1	1	0.9999	0.9777
-0.6	1	1	1	1	1	0.9994	0.9972	0.9864
-0.4	0.9996	0.9998	0.9994	0.9992	0.9996	0.9938	0.9875	0.9901
-0.2	0.9996	0.9989	0.9991	0.998	0.9992	0.9874	0.9729	0.9924
-2.22045e-16	0.9997	0.9991	0.9993	0.9983	0.9998	0.9859	0.9719	0.9928
0.2	0.9999	0.9982	0.9984	0.9977	0.9987	0.9869	0.9736	0.9851
0.4	0.9997	0.9995	0.9993	0.9992	0.9996	0.9931	0.9847	0.9684
0.6	1	1	1	0.9999	1	0.9989	0.997	0.9408
0.8	1	1	1	1	1	1	0.9997	0.888

### Sheet: vary_rho_yx
Varied parameter	Detection power
rho_yx	parametric_Pearson_corr_test	IAAFT	stationary_bootstrap	twin	cyclic_permutation	naive_tts80	tts79	tts19
0	0.0452	0.0479	0.0519	0.0461	0.0478	0.0487	0.0251	0.0252
0.02	0.0623	0.0634	0.0647	0.0558	0.0607	0.0604	0.032	0.0325
0.04	0.119	0.1112	0.1151	0.105	0.1119	0.0894	0.052	0.0601
0.06	0.2272	0.2061	0.2063	0.1931	0.2102	0.1575	0.0993	0.1268
0.08	0.3556	0.3173	0.3281	0.2965	0.3188	0.2274	0.1536	0.1993
0.1	0.5199	0.4541	0.4678	0.4307	0.4612	0.3395	0.2433	0.3135
0.12	0.6669	0.5983	0.6098	0.5643	0.6087	0.4446	0.3372	0.4201
0.14	0.793	0.7264	0.7382	0.6974	0.738	0.5679	0.4508	0.5489
0.16	0.8866	0.8346	0.8397	0.809	0.8386	0.6838	0.57	0.6639
0.18	0.947	0.9088	0.9144	0.8892	0.9143	0.778	0.6898	0.7608
0.2	0.9801	0.9583	0.9593	0.9451	0.9613	0.8585	0.7785	0.8238
0.22	0.9922	0.9791	0.9815	0.9714	0.9825	0.9122	0.8562	0.8826
0.24	0.9973	0.9906	0.9918	0.9853	0.992	0.9461	0.9069	0.9201
0.26	0.999	0.9958	0.9971	0.9945	0.9962	0.9702	0.9463	0.9395
0.28	0.9997	0.9985	0.9991	0.9981	0.9989	0.9854	0.9708	0.958
0.3	1	0.9998	1	0.9996	0.9999	0.9954	0.9866	0.9691
