## Supplementary data files for "A rigorous and versatile statistical test for correlations between time series": 3_coupled_logistic.xlsx

### Sheet: vary_length
Varied parameter	Detection power
timeseries_length	parametric_Pearson_corr_test	IAAFT	stationary_bootstrap	twin	cyclic_permutation	naive_tts80	tts79	tts19
100	0.0565	1	1	0.99	1			0.9635
125	0.0765	1	1	0.9985	1			0.9925
150	0.1025	1	1	1	1			0.9975
175	0.126	1	1	0.9995	1	0.1355	0.112	0.999
200	0.1575	1	1	0.999	1	0.9785	0.9555	1
225	0.1785	1	1	0.999	1	1	1	1
250	0.187	1	1	0.9995	1	1	1	1
275	0.2025	1	1	1	1	1	1	1
300	0.242	1	1	1	1	1	1	1
325	0.276	1	1	1	1	1	1	1
350	0.2925	1	1	1	1	1	1	1
375	0.2955	1	1	1	1	1	1	1
400	0.304	1	1	1	1	1	1	1

### Sheet: vary_r_x
Varied parameter	Detection power
r_x	parametric_Pearson_corr_test	IAAFT	stationary_bootstrap	twin	cyclic_permutation	naive_tts80	tts79	tts19
3.5	0.31	1	1	1	1	1	1	1
3.55	0.3145	1	1	1	1	1	1	1
3.6	0.387	1	1	1	1	1	1	1
3.65	0.315	1	1	1	1	1	1	1
3.7	0.3615	1	1	1	1	1	1	1
3.75	0.3565	1	1	1	1	1	1	1
3.8	0.2865	1	1	1	1	1	1	1
3.85	0.0945	1	1	1	1	1	1	1

### Sheet: vary_r_y
Varied parameter	Detection power
r_y	parametric_Pearson_corr_test	IAAFT	stationary_bootstrap	twin	cyclic_permutation	naive_tts80	tts79	tts19
3.5	0	0	1	0	0	0	0	0
3.55	0	0.5885	1	0.058	0	0	0	0
3.6	0	1	1	1	1	1	1	0.313
3.65	0	1	1	1	1	1	1	0.964
3.7	0.062	1	1	1	1	1	1	1
3.75	0.2495	1	1	1	1	1	1	1
3.8	0.3335	1	1	1	1	1	1	1
3.85	0	0.997	1	1	0.9565	0.5475	0.3065	0.1255

### Sheet: vary_r_yx
Varied parameter	Detection power
r_yx	parametric_Pearson_corr_test	IAAFT	stationary_bootstrap	twin	cyclic_permutation	naive_tts80	tts79	tts19
0	0.006	0.0535	0.0445	0.0375	0.0535	0.046	0.0165	0.025
0.025	0.0125	1	1	1	1	1	1	1
0.05	0.0605	1	1	1	1	1	1	1
0.075	0.1625	1	1	1	1	1	1	1
0.1	0.3365	1	1	1	1	1	1	1
0.125	0.4945	1	1	1	1	1	1	1
0.15	0.6565	1	1	1	1	1	1	1
0.175	0.822	1	1	1	1	1	1	1
0.2	0.969	1	1	1	1	1	1	1
