## Supplementary data files for "A rigorous and versatile statistical test for correlations between time series": 4_nonlin_coupled_ar1.xlsx

### Sheet: vary_length
Varied parameter	Detection power
timeseries_length	parametric_Pearson_corr_test	IAAFT	stationary_bootstrap	twin	cyclic_permutation	naive_tts80	tts79	tts19
100	0.012	0.6865	0.6205	0.4595	0.655			0.366
125	0.0085	0.8185	0.77	0.647	0.812			0.547
150	0.013	0.8975	0.857	0.783	0.887			0.696
175	0.013	0.9435	0.916	0.874	0.941	0.0815	0.05	0.8015
200	0.016	0.977	0.9615	0.933	0.977	0.3135	0.234	0.8885
225	0.008	0.9875	0.979	0.9585	0.987	0.5545	0.4385	0.931
250	0.009	0.9935	0.986	0.9795	0.9945	0.746	0.6475	0.9605
275	0.011	0.997	0.9955	0.99	0.9985	0.872	0.785	0.9655
300	0.009	0.997	0.995	0.9905	0.997	0.93	0.8825	0.9805
325	0.007	0.9985	0.9975	0.996	0.999	0.969	0.9325	0.989
350	0.0135	0.9995	0.9985	0.998	0.9995	0.982	0.964	0.994
375	0.0105	1	1	0.9985	1	0.9925	0.983	0.9965
400	0.015	0.9995	0.999	0.9995	0.9995	0.9965	0.99	0.9975

### Sheet: vary_rho
Varied parameter	Detection power
rho	parametric_Pearson_corr_test	IAAFT	stationary_bootstrap	twin	cyclic_permutation	naive_tts80	tts79	tts19
0.2	0.0075	1	1	1	1	1	1	1
0.25	0.007	1	1	1	1	1	1	1
0.3	0.0115	1	1	1	1	1	0.9995	1
0.35	0.0135	1	1	0.9995	1	0.996	0.9905	0.9985
0.4	0.0145	0.975	0.9645	0.9555	0.9785	0.9155	0.8525	0.929
0.45	0.014	0.753	0.688	0.6685	0.747	0.6145	0.483	0.615
0.5	0.018	0.3995	0.3225	0.3185	0.395	0.284	0.1865	0.27
0.55	0.023	0.1975	0.141	0.1415	0.1975	0.15	0.0895	0.1025
0.6	0.026	0.116	0.0835	0.0815	0.124	0.099	0.0565	0.066
0.65	0.022	0.0765	0.052	0.0555	0.078	0.07	0.0375	0.037
0.7	0.029	0.055	0.04	0.041	0.057	0.051	0.029	0.028
0.75	0.0285	0.0395	0.0325	0.028	0.041	0.042	0.0175	0.0235
0.8	0.0315	0.032	0.0275	0.0315	0.034	0.0325	0.012	0.0205
