## Supplementary data files for "A rigorous and versatile statistical test for correlations between time series": 5_bidirectional_ar.xlsx

### Sheet: Sheet1
Test	Pre-shifts used (s)	Truncation radius (r)	Delay lag uncertainty (tau_max)
			1	2	3	4	5
TTS	(-1,0,1)	59	0.9974	0.4987	0.338	0.2518	0.2071
	(-2,-1,0,1,2)	99	0.9982	0.9942	0.6646	0.4967	0.4028
	(-3,-2,…,3)	139	0.9973	0.9965	0.9915	0.7399	0.5929
	(-4,-3,…,4)	179	0.995	0.9942	0.9909	0.9853	0.7836
	(-5,-4,…,5)	219	0.9887	0.9814	0.9767	0.9745	0.9668
TTS	0	59	0.3985	0.1684	0.114	0.0744	0.0593
		99	0.8277	0.4185	0.2673	0.1852	0.1468
		139	0.8367	0.4555	0.3035	0.2102	0.1694
		179	0.7888	0.4377	0.2896	0.2009	0.164
		219	0.7037	0.3839	0.2577	0.1782	0.1459
IAAFT	0	not applicable	0.99	0.722	0.506	0.358	0.31
	(-1,0,1)		1	0.936	0.694	0.504	0.466
	(-2,-1,0,1,2)		1	1	0.932	0.748	0.64
	(-3,-2,…,3)		1	1	1	0.94	0.82
	(-4,-3,…,4)		1	1	1	1	0.96
	(-5,-4,…,5)		1	1	1	1	1
parametric	0	not applicable	0.991	0.7458	0.5404	0.4074	0.3399
	(-1,0,1)		1	0.9516	0.7433	0.5854	0.4952
	(-2,-1,0,1,2)		1	1	0.9546	0.7921	0.6761
	(-3,-2,…,3)		1	1	1	0.959	0.8365
	(-4,-3,…,4)		1	1	1	1	0.9651
	(-5,-4,…,5)		1	1	1	1	1
