## Supplementary data files for "A rigorous and versatile statistical test for correlations between time series": 6_bidirectional_logistic.xlsx

### Sheet: Sheet1
Test	Correlation statistic	Pre-shifts used (s)	Truncation radius (r)	Delay lag uncertainty (tau_max)
				1	2	3	4	5
TTS	cross-map skill	(-1,0,1)	59	0.9999	0.5062	0.3301	0.2476	0.1938
		(-2,-1,0,1,2)	99	0.9998	0.9818	0.6497	0.4897	0.392
		(-3,-2,…,3)	139	0.9991	0.9812	0.9739	0.7409	0.5801
		(-4,-3,…,4)	179	0.9982	0.9783	0.9709	0.9765	0.7779
		(-5,-4,…,5)	219	0.9947	0.9739	0.9637	0.973	0.9783
TTS	cross-map skill	0	59	0.9922	0.9292	0.6218	0.4645	0.3761
			99	0.9966	0.9679	0.8301	0.6585	0.5148
			139	0.9949	0.9684	0.8996	0.7745	0.612
			179	0.9928	0.9643	0.9042	0.8161	0.6713
			219	0.9851	0.9558	0.8781	0.8079	0.6721
IAAFT	cross-map skill	0	not applicable	1	0.982	0.986	0.988	0.986
		(-1,0,1)		1	0.982	0.986	0.988	0.99
		(-2,-1,0,1,2)		1	0.982	0.986	0.988	0.99
		(-3,-2,…,3)		1	0.982	0.986	0.988	0.99
		(-4,-3,…,4)		1	0.982	0.986	0.988	0.99
		(-5,-4,…,5)		1	0.982	0.986	0.988	0.99
parametric	Pearson correlation	0	not applicable	0.3371	0.3385	0.3106	0.3014	0.2767
		(-1,0,1)		0.145	0.2143	0.1947	0.1851	0.1645
		(-2,-1,0,1,2)		0.1448	0.2419	0.194	0.1872	0.162
		(-3,-2,…,3)		0.2526	0.3971	0.2958	0.2694	0.233
		(-4,-3,…,4)		0.2966	0.5077	0.4235	0.3647	0.3188
		(-5,-4,…,5)		0.3118	0.5554	0.5041	0.4689	0.4019
